# Transcriptome-Driven Constraint-Based Modelling Reveals Metabolic Targets for Ovarian Cancer

**DOI:** 10.1101/2025.06.24.661329

**Authors:** Kate E. Meeson, Joanne McGrail, Jean-Marc Schwartz, Stephen S. Taylor

## Abstract

Constraint-based modelling (CBM) is a powerful computational approach that reconstructs cellular metabolism by integrating ‘omics data with genome-scale metabolic models (GEMs), enabling *in silico* hypothesis generation and genetic engineering studies. Advances in high-throughput ‘omics technologies and the complete mapping of the human genome have expanded the application of CBM to human systems. Given that altered metabolism is a hallmark of cancer, this disease represents an ideal context for developing and applying CBM workflows. Despite the presence of well-characterised metabolic signatures and vulnerabilities in ovarian cancer, this tumour type remains under-explored within the CBM field. Meanwhile, the limited efficacy of current therapies and the frequent emergence of chemoresistance underscore the need for novel, mechanism-based approaches to therapeutic discovery. In this study, we constructed ovarian cancer-specific metabolic models using an ‘omics integration algorithm that incorporates transcriptomic data in a way that is directed by experimental growth measurements. Simulations identified multiple candidate molecules predicted to influence cancer cell proliferation. Among these, triosephosphate isomerase 1 (TPI1) was selected for experimental validation based on qualitative prioritisation criteria. Notably, model predictions were supported by RNA sequencing and proliferation assays, implicating TPI1 in ovarian cancer cell growth. Our results provide novel insights into the metabolic dependencies of ovarian cancer and demonstrate a multi-omics CBM workflow that may be broadly applicable for uncovering therapeutic vulnerabilities in other malignancies.
