## Supplementary File for "Transcriptome-Driven Constraint-Based Modelling Reveals Metabolic Targets for Ovarian Cancer"

### Sheet: CCLE_2020_transcriptomics_annot
											Source of doubling time, if from Taylor lab and not literature
DepMap ID	Cell line name	Histological subtype	Subtype reference	Optimal media conditions	Optimal media reference	Site of origin	Site of origin reference	Growth rate (g/gDW/hour)	Doubling time (/hour)	Doubling time reference	Camilla Coulson-Gilmer (n1)	Camilla Coulson-Gilmer (n2)	Samantha Littler (n1)	Kate Meeson (n1)	Kate Meeson (n2)	Kate Meeson (n3)	Kate Meeson (n4)	Kate Meeson (n5)
ACH-000527	OVISE	CCOC	Barnes et al, 2021	RPMI1640 medium with 10% fetal bovine serum	https://cellbank.nibiohn.go.jp/legacy/celldata/jcrb1043.htm	Pelvis; innominate bone	Cellosaurus.org	0.0175963	56.83	Taylor lab	30.38	69.75	70.36
ACH-000646	OVMANA	CCOC	Barnes et al, 2021	RPMI1640 + 10% FBS	http://www.cellbankaustralia.com/ovmana.html	Ovary	Cellosaurus.org	0.0228397	43.7833	Taylor lab	39.61	45.36	46.38
ACH-000713	CAOV3	HGSOC	Barnes et al, 2021	DMEM + 10% FBS	https://www.atcc.org/products/htb-75	Ovary	Cellosaurus.org	0.0239751	41.71	Taylor lab	38.49	41.85	44.79
ACH-000278	COV362	HGSOC	Barnes et al, 2021	DMEM + 2mM Glutamine + 10% Foetal Bovine Serum (FBS)	https://www.culturecollections.org.uk/products/celllines/generalcell/detail.jsp?refId=07071910&collection=ecacc_gc#:~:text=Subculture%20Routine%3A,%25%20CO2%3B%2037°C.	Pleural effusion	Cellosaurus.org	0.0337079	29.6667	Taylor lab	27.08	30.93	30.99
ACH-000524	KURAMOCHI	HGSOC	Barnes et al, 2021	RPMI1640 + 10% FBS	http://www.cellbankaustralia.com/kuramochi.html	Ascites	Cellosaurus.org	0.0269942	37.045	Taylor lab	27.81	36.6	39.26	27.48	37.88	49.16	48.3	29.87
ACH-000001	NIHOVCAR3	HGSOC	Barnes et al, 2021	RPMI1640 + 0.01mg/mL insulin + 10%FBS	https://www.atcc.org/products/htb-161#:~:text=7.0%20to%207.6).-,pH%20(7.0%20to%207.6).,described%20on%20this%20product%20sheet.	Ascites	Cellosaurus.org	0.0341764	29.26	Taylor lab	27.41	28.65	31.72
ACH-000409	OVSAHO	HGSOC	Barnes et al, 2021	RPMI1640 + 10% FBS	https://www.sigmaaldrich.com/deepweb/assets/sigmaaldrich/product/documents/128/244/scc294dat.pdf	Abdomen	Cellosaurus.org	0.0205465	48.67	Taylor lab	47.1	56.99	41.92
ACH-000091	OV56	LGSOC (debate whether it is CCOC McCabe et al 2023)	Barnes et al, 2021	DMEM:HAMS F12 (1:1) + 2mM Glutamine + 5% Foetal Bovine Serum (FBS) + 0.5 ug/ml hydrocortisone + 10ug/ml insulin	https://www.culturecollections.org.uk/products/celllines/generalcell/detail.jsp?refId=96020759&collection=ecacc_gc	Ascites	Cellosaurus.org	0.0442258	22.6112	Taylor lab	25.8	28.72	23.4	22.53	23.78	17.33	16.07	23.26
ACH-001719	OCIC4P (from Tan A Ince, https://www.culturecollections.org.uk/news/ecacc-news/new-accessions-coming-soon-new-‘paired’-normal-and-transformed-breast,-ovarian,-and-fallopian-tube-cell-lines.aspx)	CCOC	PMID: 26080861	OCMI	PMID: 26080861	Ovary	Supplementary table 2 PMID: 26080861	0.00938967	106.5	Figure 1 of PMID: 26080861
ACH-001369	OCIC5X (from Tan A Ince, https://www.culturecollections.org.uk/news/ecacc-news/new-accessions-coming-soon-new-‘paired’-normal-and-transformed-breast,-ovarian,-and-fallopian-tube-cell-lines.aspx)	CCOC	PMID: 26080861	OCMI	PMID: 26080861	Xenograft in immunocompromised mice	Supplementary table 2 PMID: 26080861	0.0215517	46.4	Figure 1 of PMID: 26080861
ACH-000719	RMGI	CCOC	Barnes et al, 2021	HAM's F12 medium 90% + 10% FBS	https://www.cellbankaustralia.com/rmg-i-en.html	Ascites	Cellosaurus.org	0.0243121	41.1318	The mean of 8 measurements on Cellosaurus.org and 3 from our lab (these cells take 48 hours to settle then grow very quickly, so actual growth rate is ambiguous)	18.8	27.34	11.31
ACH-000308	EFO21	CCOC	Barnes et al, 2021	RPMI1640 Medium 20% FBS and 1% MEM Non-Essential Amino Acid Solution	https://www.ncbi.nlm.nih.gov/geo/query/acc.cgi?acc=GSM659378	Ascites	Cellosaurus.org	0.022106	45.2367	Cellosaurus.org
ACH-000966	IGROV1	CCOC	Barnes et al, 2021	RPMI1640 +2mM glutamine + 33mM sodium bicarbonate + 10% FBS	PMID: 11774263	Ovary	Cellosaurus.org	0.0376105	26.5883	Cellosaurus.org
ACH-000324	JHOC5	CCOC	Barnes et al, 2021	RPMI1640 + 10% FBS	PMID: 32612269	Ovary	Cellosaurus.org	0.0192308	52	Cellosaurus.org
ACH-000704	OAW42	CCOC	Barnes et al, 2021	DMEM + 2mM Glutamine + 1mM Sodium Pyruvate (NaP) + 20 IU/L Bovine Insulin + 10% Foetal Bovine Serum (FBS)	https://www.culturecollections.org.uk/products/celllines/generalcell/detail.jsp?refId=85073102&collection=ecacc_gc	Ascites	Cellosaurus.org	0.0335008	29.85	Cellosaurus.org
ACH-000663	OVTOKO	CCOC	Barnes et al, 2021	RPMI1640 + 10% FBS	https://cellbank.nibiohn.go.jp/~cellbank/en/search_res_det.cgi?ID=2681	Spleen	Cellosaurus.org	0.0142857	70	Cellosaurus.org
ACH-000811	SKOV3	CCOC	Barnes et al, 2021	McCOY'S5A + 10% FBS	https://www.atcc.org/products/htb-77#detailed-product-information	Ascites	Cellosaurus.org	0.0256583	38.9738	Cellosaurus.org
ACH-000657	A2780	ENOC	Barnes et al, 2021	RPMI 1640 + 2mM Glutamine + 10% Foetal Bovine Serum (FBS)	https://www.culturecollections.org.uk/products/celllines/generalcell/detail.jsp?refId=93112519&collection=ecacc_gc	Ovary	Cellosaurus.org	0.0502428	19.9033	Cellosaurus.org
ACH-000123	COV434	ENOC	Barnes et al, 2021	DMEM + 2mM Glutamine + 10% Foetal Bovine Serum (FBS)	https://www.culturecollections.org.uk/products/celllines/generalcell/detail.jsp?refId=07071909&collection=ecacc_gc	Ovarian follicle; granulosa cell layer	Cellosaurus.org	0.0416667	24	Cellosaurus.org
ACH-000936	EFO27	ENOC	Barnes et al, 2021	RPMI1640 Medium 20% FBS and 1% MEM Non-Essential Amino Acid Solution	https://www.ncbi.nlm.nih.gov/geo/query/acc.cgi?acc=GSM659378	Omentum	Cellosaurus.org	0.0248591	40.2267	Cellosaurus.org
ACH-001991	NZOV9	ENOC	DepMap portal	Alpha modified MEM + 5%FBS 5ug/ml Insulin, 5ug/ml Transferrin, 5 ng/ml Sodium Selenite (ITS), 5 ng/ml EGF and 10nM Estradiol	https://www.culturecollections.org.uk/products/celllines/generalcell/detail.jsp?refId=17020215&collection=ecacc_gc#:~:text=Culture%20conditions%3A%20Incubate%20the%20culture,C%20with%205%25%20CO2.	Ovary	Cellosaurus.org	0.0333333	30	Cellosaurus.org
ACH-000962	OC314	ENOC	Barnes et al, 2021	RPMI1640 + 10%FBS	PMID: 36574667	Ascites	Cellosaurus.org	0.0521105	19.19	Cellosaurus.org
ACH-001630	PEO1	HGSOC	Barnes et al, 2021	RPMI1640 + 2mM glutamine +2mM sodium pyruvate +10% FBS	https://www.culturecollections.org.uk/products/celllines/generalcell/detail.jsp?refId=10032308&collection=ecacc_gc	Ascites	Cellosaurus.org	0.0232019	43.1	Cellosaurus.org
ACH-001632	PEO4	HGSOC	Barnes et al, 2021	RPMI1640 + 2mM glutamine +2mM sodium pyruvate +10% FBS	https://www.culturecollections.org.uk/products/celllines/generalcell/detail.jsp?refId=10032309&collection=ecacc_gc	Ascites	Cellosaurus.org	0.0175778	56.89	Cellosaurus.org
ACH-000103	CAOV4	HGSOC	Barnes et al, 2021	Leibovitz's L-15 medium + 20% FBS	https://www.atcc.org/products/htb-76	Fallopian tube	Cellosaurus.org	0.00833333	120	Cellosaurus.org
ACH-001048	COV504	HGSOC	DepMap portal	DMEM + 2mM Glutamine + 10% Foetal Bovine Serum (FBS)	https://www.culturecollections.org.uk/products/celllines/generalcell/detail.jsp?refId=07071902&collection=ecacc_gc#:~:text=Subculture%20Routine%3A,%25%20CO2%3B%2037°C.	Pleural effusion	Cellosaurus.org	0.02	50	Cellosaurus.org
ACH-000132	JHOS2	HGSOC	Barnes et al, 2021	DMEM:F12 + 0.1mM NEAAs + 10% FBS	https://cellbank.brc.riken.jp/cell_bank/CellInfo/?cellNo=RCB1521	Lymph node	Cellosaurus.org	0.0163934	61	Cellosaurus.org
ACH-000584	JHOS4	HGSOC	Barnes et al, 2021	DMEM:F12 + 0.1mM NEAAs + 10% FBS	https://cellbank.brc.riken.jp/cell_bank/CellInfo/?cellNo=RCB1678	Peritoneum	Cellosaurus.org	0.0142857	70	Cellosaurus.org
ACH-000116	OAW28	HGSOC	Barnes et al, 2021	DMEM + 2mM Glutamine + 1mM Sodium Pyruvate (NaP) + 20 IU/l Bovine Insulin + 10% Foetal Bovine Serum (FBS)	https://www.culturecollections.org.uk/products/celllines/generalcell/detail.jsp?refId=85101601&collection=ecacc_gc	Ascites	Cellosaurus.org	0.027027	37	Cellosaurus.org
ACH-000617	OVCAR4	HGSOC	Barnes et al, 2021	Leibovitz's L-15 medium + 20% FBS	https://www.atcc.org/products/htb-76	Ascites	Cellosaurus.org	0.0253378	39.4667	Cellosaurus.org
ACH-000443	OVKATE	HGSOC	Barnes et al, 2021	RPMI1640 + 10% FBS	https://cellbank.nibiohn.go.jp/legacy/celldata/jcrb1044.htm	Ovary	Cellosaurus.org	0.0104167	96	Cellosaurus.org
ACH-000635	SNU119	HGSOC	Barnes et al, 2021	DMEM +1% MEM vits +1% MEM NEAAs + 10% FBS	PMID: 27147568	Ascites	Cellosaurus.org	0.0188679	53	Cellosaurus.org
ACH-000460	SNU8	HGSOC	Barnes et al, 2021	RPMI1640 +2mM glutamine + 10% FBS	PMID: 9299249	Ascites	Cellosaurus.org	0.0227273	44	Cellosaurus.org
ACH-001151	OVCAR5	HGSOC (problematic, according to CCLE may have upper GI origin)	DepMap portal	RPMI1640 + 2mM glutamine + 0.25U/mL insulin + 10% FBS	https://www.sigmaaldrich.com/deepweb/assets/sigmaaldrich/product/documents/656/509/scc259ds.pdf	Suspected GI origin		0.0299491	33.39	Cellosaurus.org
ACH-001628	PEA1	LGSOC	Barnes et al, 2021	RPMI1640 + 2mM glutamine +2mM sodium pyruvate +10% FBS	https://www.culturecollections.org.uk/products/celllines/generalcell/detail.jsp?refId=10032306&collection=ecacc_gc	Pleural effusion	Cellosaurus.org	0.027027	37	Cellosaurus.org
ACH-000520	59M	LGSOC	Barnes et al, 2021	DMEM + 2mM Glutamine + 1mM Sodium Pyruvate (NaP) + 20 IU/l Bovine Insulin + 10% Foetal Bovine Serum (FBS)	http://www.cellbankaustralia.com/59m.html	Ascites	Cellosaurus.org	0.0208333	48	Cellosaurus.org
ACH-000906	ES2	LGSOC	Barnes et al, 2021	McCOY'S5A + 10% FBS	https://www.atcc.org/products/crl-1978#:~:text=Incubate%20the%20culture%20at%2037,described%20on%20this%20product%20sheet.	Ovary	Cellosaurus.org	0.0362911	27.555	Cellosaurus.org
ACH-000542	HEYA8	LGSOC	Barnes et al, 2021	DMEM + 1% MEM vitamins + 1% MEM NEAAs + 10% FBS	PMID: 27147568	Unspecified	Cellosaurus.org	0.0625	16	Cellosaurus.org
ACH-000237	JHOM1	LGSOC	Barnes et al, 2021	DMEM:F12 + 1% glutamine + 0.1mM NEAAs + 10% FBS	PMID: 32183025	Ovary	Cellosaurus.org	0.0166667	60	Cellosaurus.org
ACH-000688	OV7	LGSOC	Barnes et al, 2021	DMEM:F12+10%FBS	Barretina et al, 2012	Tumour tissue	PMID: 25230021 supplementary spreadsheet	0.00909091	110	Cellosaurus.org
ACH-000696	OVCAR8	LGSOC	Barnes et al, 2021	RPMI1640 + 160 ug/mL hygromycin B + 5% FBS	https://www.atcc.org/products/crl-3468	Unspecified	Cellosaurus.org	0.0373727	26.7575	Cellosaurus.org
ACH-000430	TYKNU	LGSOC	Barnes et al, 2021	EMEM + 15% FBS	PMID: 23729402	Unspecified	Cellosaurus.org	0.0222222	45	Cellosaurus.org
ACH-000608	COV644	MOC	Barnes et al, 2021	DMEM + 2mM Glutamine + 10% Foetal Bovine Serum (FBS)	https://www.culturecollections.org.uk/products/celllines/generalcell/detail.jsp?refId=07071908&collection=ecacc_gc	Ovary	Cellosaurus.org	0.00531915	188	Cellosaurus.org
ACH-000796	MCAS	MOC	Barnes et al, 2021	EMEM + 20% FBS	https://www.accegen.com/product/mcas-abl-tc0396/	Ascites	Cellosaurus.org	0.0350877	28.5	Cellosaurus.org
ACH-000701	RMUGS	MOC	Barnes et al, 2021	Ham's F12 + 10% FBS	PMID: 23729402	Ovary	Cellosaurus.org	0.0223464	44.75	Cellosaurus.org
ACH-000681	A549	Lung adenocarcinoma	Cellosaurus.org	RPMI1640 + 10% fetal bovine serum (FBS) + 50mg/mL penicillin/streptomycin (P/S)	PMID: 35246510	Lung, primary	Cellosaurus.org	0.0428939	23.3133	Cellosaurus.org
